# Comparative analyses of the N-glycoproteomes in HCT116 cancer cells and their non-tumorigenic *DNMT1*/*3b* double knockout (DKO1) cells and insight into the Mannose-6-phosphate pathway

**DOI:** 10.1101/2022.07.13.499654

**Authors:** Minyong Chen, Diego M. Assis, Matthieu Benet, Colleen M. McClung, Elizabeth Gordon, Shourjo Ghose, Steven J. Dupard, Matthew Willetts, Christopher H. Taron, James C. Samuelson

## Abstract

N-glycoproteomic analyses provide valuable resources for investigation of cancer mechanisms, biomarkers, and therapeutic targets. Here, we mapped and compared the site-specific N-glycoproteomes of colon cancer HCT116 cells and isogenic non-tumorigenic *DNMT1/3b* double knockout (DKO1) cells using Fbs1-GYR N-glycopeptide enrichment technology and trapped ion mobility spectrometry. Many significant changes in site-specific N-glycosylation were revealed, providing a molecular basis for further elucidation of the role of N-glycosylation in protein function. HCT116 cells display hypersialylation especially in cell surface membrane proteins. Both HCT116 and DKO1 show an abundance of paucimannose and 80% of paucimannose-rich proteins are annotated to reside in exosomes. The most striking N-glycosylation alteration was the degree of mannose-6-phosphate (M6P) modification. N-glycoproteomic analyses revealed that HCT116 display hyper-M6P modification, which was orthogonally validated by M6P immunodetection. Significant observed differences in N-glycosylation patterns of the major M6P receptor, CI-MPR in HCT116 and DKO1 may contribute to the hyper-M6P phenotype of HCT116 cells.
