## Supplemental Data 4 for "Comparative analyses of the N-glycoproteomes in HCT116 cancer cells and their non-tumorigenic *DNMT1*/*3b* double knockout (DKO1) cells and insight into the Mannose-6-phosphate pathway"

### Sheet: For Fig. 4a 
cell line:		DKO1						HCT116
Sample name:		Sample1	Sample2	Sample3	Sample1	Sample2	Sample3	Sample1	Sample2	Sample3	Sample1	Sample2	Sample3
LC time:		45 min			90 min			45 min			90 min
N-glycan type	C or Hyb	0.0923339	0.0843354	0.086941	0.0714393	0.0674066	0.071145	0.081147	0.0950217	0.0785963	0.0632215	0.0696852	0.0557432
	Fuc	0.0105622	0.0100478	0.00908605	0.0133855	0.0128937	0.0164885	0.00915192	0.0121876	0.0114919	0.0165157	0.0132974	0.0128378
	Fuc/Sia	0.00954003	0.00724757	0.00677	0.00285757	0.00293782	0.00320611	0.0105756	0.00908903	0.00882413	0.00443971	0.00656455	0.00709459
	HM	0.664566	0.634492	0.665063	0.693037	0.698058	0.701832	0.610128	0.585623	0.611328	0.649973	0.627504	0.644932
	M6P	0.0044293	0.00395322	0.00409763	0.00706873	0.0112616	0.00625954	0.0292862	0.0313985	0.0330392	0.0296573	0.0329911	0.0444257
	Mono or Di	0.00187394	0.00494153	0.00320684	0	0.000163212	0.000763359	0.00305064	0.00309853	0.00246255	0.000532765	0.000168322	0.000168919
	PauciM	0.125894	0.175095	0.145377	0.145435	0.146238	0.143817	0.115111	0.122289	0.113893	0.108684	0.111597	0.10625
	Sia	0.0908007	0.079888	0.0794584	0.066777	0.0610413	0.0564885	0.14155	0.141293	0.140365	0.126976	0.138192	0.128547

### Sheet: For Fig. 4b
		Specific N-glycan type	Uniprot #|Protein	DKO1			HCT116			Fold change	Selection criteria
				specific N-glyco PSM	Total N-glyco PSM	%	specific N-glyco PSM	Total N-glyco PSM	%
		HM	P13726|TF	15	63	0.238095	0	10	0	N/A	toal N-glyco PSM in both cell lines >=10, the % of HM N-glyco PSM in one of cell lines >=10%
			P07858|CATB	18	39	0.461538	0	17	0	N/A
			P16070|CD44	27	154	0.175325	6	200	0.03	5.84416	Fold change >=3, toal N-glyco PSM in both cell lines >=10, the HM N-glyco PSM in one of cell lines >=10, the % of HM N-glyco PSM in one of cell lines >=10%
			O43852-2|CALU	17	93	0.182796	23	25	0.92	5.03294
			Q8NHP8|PLBL2	38	135	0.281481	8	117	0.0683761	4.11667
			Q9HAT2|SIAE	72	201	0.358209	12	133	0.0902256	3.97015
			P15529|MCP	11	30	0.366667	5	46	0.108696	3.37333
			P38571|LICH	33	80	0.4125	15	124	0.120968	3.41
			Q8NCC3|PAG15	15	36	0.416667	2	18	0.111111	3.75
			O00754|MA2B1	76	130	0.584615	7	39	0.179487	3.25714
			Q9Y2E5|MA2B2	26	38	0.684211	3	16	0.1875	3.64912
			P54709|AT1B3	15	20	0.75	7	41	0.170732	4.39286
			P16278|BGAL	44	54	0.814815	7	36	0.194444	4.19048
		C or Hyb	P23229|ITA6	0	27	0	50	317	0.157729	N/A	toal N-glyco PSM in both cell lines >=10, the % of C or Hyb N-glyco PSM in one of cell lines >=10%
			Q13433|S39A6	0	12	0	14	51	0.27451	N/A
			Q9NXG6|P4HTM	11	57	0.192982	0	46	0	N/A
			Q9UNW1|MINP1	13	56	0.232143	0	38	0	N/A
			Q6YHK3|CD109	1	164	0.00609756	27	320	0.084375	13.8375
			Q14126|DSG2	1	75	0.0133333	19	145	0.131034	9.82759	Fold change >=3, toal N-glyco PSM in both cell lines >=10, the % of C or Hyb N-glyco PSM in one of cell lines >=5%
			P17301|ITA2	1	59	0.0169492	25	316	0.0791139	4.66772
			P05556|ITB1	10	366	0.0273224	58	689	0.08418	3.08099
			P20645|MPRD	4	134	0.0298507	28	228	0.122807	4.11404
			P10619|PPGB	5	127	0.0393701	14	112	0.125	3.175
			Q13740-2|CD166	4	50	0.08	26	103	0.252427	3.15534
			O60568|PLOD3	15	184	0.0815217	3	162	0.0185185	4.40217
			Q8NBL1|PGLT1	20	230	0.0869565	3	132	0.0227273	3.82609
			Q9Y4L1|HYOU1	317	2659	0.119218	11	1269	0.00866824	13.7534
			Q96KA5|CLP1L	32	247	0.129555	8	196	0.0408163	3.17409
			Q9HDC9|APMAP	85	601	0.141431	8	368	0.0217391	6.50582
			Q6UXH1|CREL2	32	201	0.159204	2	111	0.018018	8.83582
			O43852-2|CALU	43	93	0.462366	1	25	0.04	11.5591
		Sia	P21589|5NTD	0	40	0	54	134	0.402985	N/A	toal N-glyco PSM in both cell lines >=10, the % of Sia N-glyco PSM in one of cell lines >=10%
			P23229|ITA6	0	27	0	37	317	0.116719	N/A
			P00533|EGFR	0	65	0	16	119	0.134454	N/A
			P16144|ITB4	0	34	0	16	36	0.444444	N/A
			P78536|ADA17	0	76	0	11	81	0.135802	N/A
			P32004|L1CAM	23	74	0.310811	0	30	0	N/A
			Q6YHK3|CD109	1	164	0.00609756	39	320	0.121875	19.9875
			O14672|ADA10	4	239	0.0167364	31	286	0.108392	6.4764	Fold change >=3, toal N-glyco PSM in both cell lines >=10, the % of Sia N-glyco PSM in one of cell lines >=10%
			Q9Y639|NPTN	3	80	0.0375	13	80	0.1625	4.33333
			P54709|AT1B3	1	20	0.05	23	41	0.560976	11.2195
			P30450|1A26	6	107	0.0560748	14	78	0.179487	3.20085
			P18084|ITB5	9	80	0.1125	20	49	0.408163	3.62812
		Fuc	Q7Z7H5|TMED4	4	70	0.0571429	25	128	0.195312	3.41797	Fold change >=3, toal N-glyco PSM in both cell lines >=10, the % of Fuc N-glyco PSM in one of cell lines >=5%
			P53801|PTTG	11	152	0.0723684	2	116	0.0172414	4.19737
		Fuc/Sia	P26006|ITA3	1	972	0.00102881	28	1279	0.0218921	21.2791	Fold change >=3, toal N-glyco PSM in both cell lines >=10, the % of Fuc/Sia N-glyco PSM in one of cell lines >=2%
			P05556|ITB1	4	366	0.010929	35	689	0.0507983	4.64804
