## Supplemental Data 6 for "Comparative analyses of the N-glycoproteomes in HCT116 cancer cells and their non-tumorigenic *DNMT1*/*3b* double knockout (DKO1) cells and insight into the Mannose-6-phosphate pathway"

### Sheet: For Fig. 6a
		Uniprot #|Protein	DKO1			HCT116
			M6P N-glyco PSM	Total N-glyco PSM	relative glycosylation abundance (RGA)	M6P N-glyco PSM	Total N-glyco PSM	relative glycosylation abundance (RGA)
		O60911|CATL2	3	29	0.103448	0	0	0	#: O60911|CATL2, not detected in HCT116
		P43308|SSRB	2	255	0.00784314	0	237	0
		P05556|ITB1	0	366	0	6	689	0.00870827
		Q13510|ASAH1	0	258	0	5	279	0.0179211
		Q9UHL4|DPP2	0	7	0	2	92	0.0217391
		Q9HAT2|SIAE	4	201	0.0199005	3	133	0.0225564
		P08236|BGLR	0	227	0	4	121	0.0330579
		Q8NHP8|PLBL2	0	135	0	5	117	0.042735
		P38571|LICH	0	80	0	10	124	0.0806452
		P06280|AGAL	0	138	0	12	99	0.121212
		P10253|LYAG	2	821	0.00243605	105	855	0.122807
		P54802|ANAG	0	49	0	6	44	0.136364
		Q9BTY2|FUCO2	0	127	0	13	89	0.146067
		P15586|GNS	15	350	0.0428571	24	159	0.150943
		Q9UBR2|CATZ	8	93	0.0860215	8	53	0.150943
		P53634|CATC	16	262	0.0610687	22	134	0.164179
		P04066|FUCO	0	97	0	13	76	0.171053
		Q01459|DIAC	0	6	0	2	11	0.181818
		P50897|PPT1	7	233	0.0300429	52	259	0.200772
		P07602|SAP	91	2009	0.0452962	398	1913	0.20805
		Q9H3G5|CPVL	0	159	0	18	84	0.214286
		O00754|MA2B1	0	130	0	12	39	0.307692
		P07339|CATD	31	233	0.133047	51	163	0.312883
		P16278|BGAL	0	54	0	12	36	0.333333
		P20933|ASPG	0	19	0	7	21	0.333333
		O00584|RNT2	0	17	0	16	45	0.355556
		P07711|CATL1	21	268	0.0783582	52	131	0.396947
		O75629|CREG1	24	251	0.0956175	57	102	0.558824
